# Lipid chaperone LBP-8 coordinates with nuclear factors to promote longevity in *Caenorhabditis elegans*

**DOI:** 10.1101/2021.09.09.459489

**Authors:** Jonathon Duffy, Qinghao Zhang, Sung Y. Jung, Meng C. Wang

## Abstract

Eukaryotic cells are composed of a variety of organelles. Their coordination plays crucial roles in cellular homeostasis and organism longevity and is mediated by proteins with the ability to transport between different organelles. In *Caenorhabditis elegans*, LBP-8 is a pro-longevity lipid chaperone that can localize to both lysosomes and the nucleus. Here we profiled LBP-8’s binding partners using immunoprecipitation and mass spectrometry. From the 45 identified candidates, we discovered four nuclear factors that are required for the LBP-8-induced longevity. Among them, RPC-2, an RNA Polymerase III core subunit, is also necessary for the nuclear localization of LBP-8. Moreover, we have screened nuclear transport machinery components, and revealed the requirement of the nuclear import, not export, for the LBP-8 longevity effects. Together, these results suggest that the lipid chaperone LBP-8 relies on specific nuclear factors to retain in the nucleus and regulate longevity.
