## Supplemental Table 2 for "Lipid chaperone LBP-8 coordinates with nuclear factors to promote longevity in *Caenorhabditis elegans*"

### Sheet: Results
Category	ID	WT - Percent Alive	lbp-8 Tg - Percent Alive	Difference vs L4440	Difference vs L4440
0	L4440	52.6316	44.8276	14.8348	-11.503
0	L4440	40	45.1613	2.20322	-11.1693		Category:
0	L4440	30.5556	63.3333	-7.24123	7.00278		0 = Negative (L4440) Control
0	L4440	28	72	-9.79678	15.6694		1 = Decreases lbp-8 Tg's survival without altering WT's survival
1	xpo-1	27.2727	4.54545	-10.5241	-51.7851		2 = Decreases both lbp-8 Tg's & WT's survival, but reduces lbp-8 Tg's percent alive to be less than 10% higher than WT's
1	immt-2	24.1379	26.9231	-13.6589	-29.4075		3 = Increases WT's survival without increasing lbp-8 Tg's survival
1	imb-2	27.7778	30.4348	-10.019	-25.8958		4 = Increases both WT and lbp-8 Tg's survival
1	ran-3	26.3158	30.7692	-11.481	-25.5613		5 = Decreases WT's survival but not lbp-8 Tg's survival
1	cope-1	26.3158	35.7143	-11.481	-20.6163		6 = Increases lbp-8 Tg surival without increasing WT survival
2	ima-3	0	0	-37.7968	-56.3306		7 = No effect on lbp-8 Tg or WT survival
2	ran-1	0	0	-37.7968	-56.3306
2	pfs-2	7.69231	0	-30.1045	-56.3306
2	xpo-2	11.1111	3.7037	-26.6857	-52.6268
2	ran-4	0	9.09091	-37.7968	-47.2396
2	ifa-1	14.2857	23.0769	-23.5111	-33.2536
3	lin-40	58.8235	46.1538	21.0267	-10.1767
3	his-73	80	50	42.2032	-6.33055
3	rpc-2	65.2174	57.6923	27.4206	1.36176
3	mcm-7	68	60	30.2032	3.66945
3	rfp-1	71.4286	70.3704	33.6318	14.0398
4	metr-1	73.6842	80	35.8874	23.6694
4	repo-1	94.7368	85.1852	56.9401	28.8546
4	htp-1	59.2593	90	21.4625	33.6694
5	acdh-3	0	48	-37.7968	-8.33055
5	ran-5	14.2857	52.9412	-23.5111	-3.38938
5	dbt-1	17.3913	64	-20.4055	7.66945
6	Y48G10A.3	42.8571	78.5714	5.06036	22.2409
6	ima-2	50	80	12.2032	23.6694
6	imb-3	52.381	89.6552	14.5842	33.3246
6	tcc-1	31.5789	93.3333	-6.21784	37.0028
7	decr-1.3	38.0952	37.5	0.298454	-18.8306
7	ran-2	32.2581	39.2857	-5.53872	-17.0448
7	nrf-5	26.9231	41.1765	-10.8737	-15.1541
7	let-502	52.1739	42.8571	14.3771	-13.4734
7	mrck-1	42.8571	44.8276	5.06036	-11.503
7	chdp-1	19.3548	45	-18.4419	-11.3306
7	snpc-1.3	34.6154	47.619	-3.1814	-8.7115
7	ZK632.12	19.3548	50	-18.4419	-6.33055
7	ima-1	20	50	-17.7968	-6.33055
7	fbxa-72	24.1379	51.8519	-13.6589	-4.4787
7	mvk-1	29.6296	52	-8.16715	-4.33055
7	xpo-3	33.3333	52	-4.46345	-4.33055
7	tiar-2	41.6667	52	3.86988	-4.33055
7	teg-1	26.9231	54.5455	-10.8737	-1.7851
7	hipr-1	28.5714	54.5455	-9.22536	-1.7851
7	ret-1	48.1481	60.8696	10.3514	4.53901
7	Y57A10A.26	45.8333	62.5	8.03655	6.16945
7	ahsa-1	33.3333	63.1579	-4.46345	6.82734
7	F44E2.8	26.6667	66.6667	-11.1301	10.3361
7	acdh-7	55.5556	70	17.7588	13.6694
7	C52B9.8	56.5217	70.8333	18.725	14.5028
7	rpb-12	52.1739	71.875	14.3771	15.5444
7	npp-15	47.3684	73.3333	9.57164	17.0028
7	npp-6	#DIV/0!	#DIV/0!	#DIV/0!	#DIV/0!
7	snfc-5	#DIV/0!	#DIV/0!	#DIV/0!	#DIV/0!
0	L4440 Avg	37.7968	56.3306
