## Supplemental Table 3 for "Lipid chaperone LBP-8 coordinates with nuclear factors to promote longevity in *Caenorhabditis elegans*"

### Sheet: Sheet1
Genotype	Food Source	Food Source Started At	Lifespan (Mean +/- SE)	p-value Tg vs WT	p-value RNAi vs Vector	n (censor)
WT	OP50	L1	19.301 +/- 0.297			140 (39)
lbp-8::3xFLAG Tg	OP50	L1	21.951 +/- 0.409	<0.001		143 (47)
WT	HT115 L4440 (EV)	L1	19.948 +/- 0.185			871 (62)
lbp-8::3xFLAG Tg	HT115 L4440 (EV)	L1	22.484 +/- 0.200	<0.001		804 (130)
WT	HT115 cope-1	L1	22.575 +/- 0.301		<0.001	211 (18)
lbp-8::3xFLAG Tg	HT115 cope-1	L1	21.925 +/- 0.332	0.318	0.021	210 (23
WT	HT115 his-73	L4 - was on EV prior	20.539 +/- 0.361		0.775	175 (12)
lbp-8::3xFLAG Tg	HT115 his-73	L4 - was on EV prior	21.307 +/- 0.337	0.121	<0.001	207 (26)
WT	HT115 immt-2	L1	22.968 +/- 0.442		<0.001	140 (5)
lbp-8::3xFLAG Tg	HT115 immt-2	L1	23.385 +/- 0.406	0.781	0.232	175 (38)
WT	HT115 mcm-7	L4 - was on EV prior	24.910 +/- 0.584		<0.001	209 (22)
lbp-8::3xFLAG Tg	HT115 mcm-7	L4 - was on EV prior	25.658 +/- 0.619	0.62	<0.001	175 (24)
WT	HT115 pfs-2	L4 - was on EV prior	14.934 +/- 0.172		<0.001	175 (44)
lbp-8::3xFLAG Tg	HT115 pfs-2	L4 - was on EV prior	16.491 +/- 0.230	>0.001	<0.001	175 (35)
WT	HT115 repo-1	L1	19.359 +/- 0.314		0.001	245 (66)
lbp-8::3xFLAG Tg	HT115 repo-1	L1	20.231 +/- 0.343	0.128	>0.001	175 (39)
WT	HT115 rpc-2	L1	17.615 +/- 0.406		<0.001	175 (47)
lbp-8::3xFLAG Tg	HT115 rpc-2	L1	15.761 +/- 0.465	0.021	<0.001	140 (31)
WT	HT115 xpo-1	L4 - was on EV prior	16.085 +/- 0.228		<0.001	173 (31)
lbp-8::3xFLAG Tg	HT115 xpo-1	L4 - was on EV prior	19.108 +/- 0.569	>0.001	<0.001	105 (17)
WT	HT115 ima-3	L4 - was on EV prior	17.543 +/- 0.152		<0.001	175 (13)
lbp-8::3xFLAG Tg	HT115 ima-3	L4 - was on EV prior	16.524 +/- 0.191	>0.001	<0.001	140 (32)
WT	HT115 imb-2	L1	13.974 +/- 0.188		<0.001	175 (19)
lbp-8::3xFLAG Tg	HT115 imb-2	L1	13.289 +/- 0.184	0.006	<0.001	175 (19)
WT	HT115 ran-1	L4 - was on EV prior	10.254 +/- 0.250		<0.001	175 (12)
lbp-8::3xFLAG Tg	HT115 ran-1	L4 - was on EV prior	10.296 +/- 0.334	0.802	<0.001	140 (13)
WT	HT115 ran-3	L4 - was on EV prior	21.958 +/- 0.392		<0.001	245 (12)
lbp-8::3xFLAG Tg	HT115 ran-3	L4 - was on EV prior	21.890 +/- 0.310	0.016	0.006	245 (20)
WT	HT115 ran-4	L4 - was on EV prior	18.119 +/- 0.206		<0.001	140 (17)
lbp-8::3xFLAG Tg	HT115 ran-4	L4 - was on EV prior	17.563 +/- 0.188	0.026	<0.001	175 (24)
WT	HT115 xpo-2	L1	10.969 +/- 0.178		<0.001	175 (9)
lbp-8::3xFLAG Tg	HT115 xpo-2	L1	10.967 +/- 0.158	0.604	<0.001	175 (11)
